# Single-cell image-based genetic screens systematically identify regulators of Ebola virus subcellular infection dynamics

**DOI:** 10.1101/2024.04.06.588168

**Authors:** Rebecca J. Carlson, J.J. Patten, George Stefanakis, Brian Y. Soong, Adityanarayanan Radhakrishnan, Avtar Singh, Naveen Thakur, Gaya K. Amarasinghe, Nir Hacohen, Christopher F. Basler, Daisy Leung, Caroline Uhler, Robert A. Davey, Paul C. Blainey

**Affiliations:** Massachusetts Institute of Technology, Department of Health Sciences and Technology, Cambridge, MA, USA; Broad Institute of MIT and Harvard, Cambridge, MA, USA; Department of Virology, Immunology, and Microbiology, Boston University School of Medicine, Boston, MA, USA; National Emerging Infectious Diseases Laboratories, Boston University, Boston, MA, USA; Laboratory for Information & Decision Systems, Massachusetts Institute of Technology, Cambridge, MA, USA; Harvard School of Engineering and Applied Sciences, Cambridge, MA, USA; Department of Microbiology, Icahn School of Medicine at Mount Sinai, New York, NY, USA; Division of Infectious Diseases, Washington University School of Medicine, St. Louis, MO, USA; Massachusetts General Hospital, Cancer Center, Boston, MA, USA; Massachusetts Institute of Technology, Department of Biological Engineering, Cambridge, MA, USA; Koch Institute for Integrative Cancer Research, MIT, Cambridge, MA, USA

## Abstract

Ebola virus (EBOV) is a high-consequence filovirus that gives rise to frequent epidemics with high case fatality rates and few therapeutic options. Here, we applied image-based screening of a genome-wide CRISPR library to systematically identify host cell regulators of Ebola virus infection in 39,085,093 million single cells. Measuring viral RNA and protein levels together with their localization in cells identified over 998 related host factors and provided detailed information about the role of each gene across the virus replication cycle. We trained a deep learning model on single-cell images to associate each host factor with predicted replication steps, and confirmed the predicted relationship for select host factors. Among the findings, we showed that the mitochondrial complex III subunit UQCRB is a post-entry regulator of Ebola virus RNA replication, and demonstrated that UQCRB inhibition with a small molecule reduced overall Ebola virus infection with an IC50 of 5 μM. Using a random forest model, we also identified perturbations that reduced infection by disrupting the equilibrium between viral RNA and protein. One such protein, STRAP, is a spliceosome-associated factor that was found to be closely associated with VP35, a viral protein required for RNA processing. Loss of STRAP expression resulted in a reduction in full-length viral genome production and subsequent production of non-infectious virus particles. Overall, the data produced in this genome-wide high-content single-cell screen and secondary screens in additional cell lines and related filoviruses (MARV and SUDV) revealed new insights about the role of host factors in virus replication and potential new targets for therapeutic intervention.
