## Supplementary material for "Single-cell image-based genetic screens systematically identify regulators of Ebola virus subcellular infection dynamics": Table S8

### Sheet: TableS5
Gene Symbol	Early HeLa EBOV VP35 Protein FDR-adjusted p-value	Early HeLa EBOV VP35 Protein mean cumulative delta AUC	Early HeLa MARV VP40 Protein FDR-adjusted p-value	Early HeLa MARV VP40 Protein mean cumulative delta AUC	Early HeLa SUDV VP35 Protein FDR-adjusted p-value	Early HeLa SUDV VP35 Protein mean cumulative delta AUC	Early Huh7 EBOV VP35 Protein FDR-adjusted p-value	Early Huh7 EBOV VP35 Protein mean cumulative delta AUC	Early Huh7 MARV VP40 Protein FDR-adjusted p-value	Early Huh7 MARV VP40 Protein mean cumulative delta AUC	Early Huh7 SUDV VP35 Protein FDR-adjusted p-value	Early Huh7 SUDV VP35 Protein mean cumulative delta AUC	Late HeLa EBOV VP35 Protein FDR-adjusted p-value	Late HeLa EBOV VP35 Protein mean cumulative delta AUC	Late HeLa MARV VP40 Protein FDR-adjusted p-value	Late HeLa MARV VP40 Protein mean cumulative delta AUC	Late HeLa SUDV VP35 Protein FDR-adjusted p-value	Late HeLa SUDV VP35 Protein mean cumulative delta AUC	Late Huh7 EBOV VP35 Protein FDR-adjusted p-value	Late Huh7 EBOV VP35 Protein mean cumulative delta AUC	Late Huh7 MARV VP40 Protein FDR-adjusted p-value	Late Huh7 MARV VP40 Protein mean cumulative delta AUC	Late Huh7 SUDV VP35 Protein FDR-adjusted p-value	Late Huh7 SUDV VP35 Protein mean cumulative delta AUC	Late HeLa EBOV VP35 RNA FISH FDR-adjusted p-value	Late HeLa EBOV VP35 RNA FISH mean cumulative delta AUC
VPS35	2.32234e-22	-0.011933	1.70939e-23	-0.023341	3.48783e-18	-0.00414436	0.0860963	0.00142486	0.720179	0.000542851	0.0293734	-0.00176567	1.74488e-23	-0.0457045	1.24229e-23	-0.0351462	9.94983e-23	-0.0110818	0.826699	0.00145681	0.523336	0.00128963	4.45481e-12	-0.0193596	1.34327e-23	-0.0542697
SPNS1	5.03134e-23	-0.012788	1.52121e-15	-0.0115525	5.22355e-09	-0.00321353	0.000350972	-0.0133243	0.00466971	-0.00774859	0.0130135	-0.00201675	1.74488e-23	-0.0416712	3.64355e-13	-0.018071	4.75209e-18	-0.00983882	1.37976e-10	-0.017898	0.000338512	-0.0058862	2.05446e-06	-0.0134441	1.34327e-23	-0.0524627
GET1	4.19826e-21	-0.0114956	1.70939e-23	-0.0447799	8.81864e-17	-0.00454273	0.00020927	-0.0126637	1.57822e-10	-0.0160545	0.215989	-0.000855687	1.74488e-23	-0.0383154	1.24229e-23	-0.0448296	2.26902e-12	-0.00783514	4.35261e-07	-0.0100622	1.10084e-08	-0.00876477	0.0062401	-0.00932791	1.34327e-23	-0.0454387
VPS26A	5.03134e-23	-0.0121622	2.19784e-22	-0.0128694	6.6675e-15	-0.0033166	0.834926	-0.000759956	0.18077	0.00219193	0.00428904	-0.00181593	1.74488e-23	-0.0377458	5.06642e-19	-0.019529	9.94983e-23	-0.0117055	0.00185719	0.00167779	0.246337	-0.000786384	2.15014e-05	-0.0131442	1.34327e-23	-0.0468761
NPC1	3.23662e-14	-0.0110013	2.64141e-18	-0.0204832	4.37628e-09	-0.00229504	3.94936e-06	-0.0119508	4.23608e-12	-0.0181403	0.0652762	-0.00152604	6.62e-17	-0.0372036	2.00499e-18	-0.0313912	1.12124e-14	-0.00784721	1.32804e-11	-0.0160087	1.51775e-14	-0.01158	4.94404e-16	-0.0187531	3.03027e-17	-0.0440821
VPS29	5.03134e-23	-0.013054	4.11424e-09	-0.00769654	0.630745	0.000498421	0.437583	-0.00775221	0.709227	-0.00353303	0.427063	-0.00093812	1.74488e-23	-0.0358176	1.42746e-05	-0.00749099	5.31086e-05	-0.00362518	0.0372253	-0.00753984	0.0267492	-0.00423506	4.92183e-08	-0.0144546	1.34327e-23	-0.0489621
CCDC115	3.3395e-19	-0.0103298	1.70939e-23	-0.0320429	4.59086e-09	-0.00309643	0.0804409	-0.00777003	1.28434e-08	-0.0134493	0.52471	-0.00134233	1.74488e-23	-0.0349178	4.44686e-19	-0.0288459	1.2063e-18	-0.00841554	0.00299614	-0.00841943	2.09064e-06	-0.00726022	0.223088	-0.0060831	1.34327e-23	-0.0429692
PCYT2	3.13864e-19	-0.0103806	4.37166e-22	-0.0296455	3.34581e-13	-0.00462352	0.711369	0.00504718	0.0496177	0.000973863	0.930387	0.000230258	1.81935e-19	-0.0347474	1.08639e-19	-0.0358398	4.7599e-14	-0.0116068	2.4365e-12	0.0213756	0.0611223	0.00435537	0.800113	0.00193317	5.38917e-18	-0.0383108
GET4	5.3379e-20	-0.00856655	1.70939e-23	-0.0441315	2.30558e-21	-0.00525793	0.00582349	-0.0116151	1.00064e-10	-0.0162697	0.00209307	-0.00258471	1.74488e-23	-0.0323791	1.24229e-23	-0.04764	9.94983e-23	-0.0124538	0.00124692	-0.0113435	1.97801e-06	-0.00864805	0.000288784	-0.0133707	1.34327e-23	-0.0422053
WDR7	1.08443e-15	-0.00911359	2.10454e-17	-0.038893	1.1989e-15	-0.00476176	0.0229249	-0.00908151	1.10293e-07	-0.0142686	0.172206	-0.00112332	3.17781e-19	-0.0322026	4.87241e-22	-0.0304361	4.81525e-11	-0.00752288	9.86724e-06	-0.0103138	8.44678e-07	-0.0058417	0.00352078	-0.00775326	4.28431e-19	-0.0393984
VPS51	5.03134e-23	-0.00922655	4.30256e-21	-0.0255391	2.7857e-17	-0.0047106	7.72498e-07	-0.0144831	1.88077e-14	-0.0217901	0.0644478	-0.00180648	1.74488e-23	-0.0313028	5.41918e-22	-0.0311599	9.94983e-23	-0.0114774	5.918e-11	-0.0188527	6.036e-16	-0.0137759	7.38391e-06	-0.013957	1.34327e-23	-0.03985
PTAR1	7.19773e-13	-0.00811166	2.14185e-15	-0.0482859	1.22638e-12	-0.00435943	0.154403	-0.00540625	0.00433708	-0.00797965	0.548661	7.90441e-05	3.88067e-16	-0.0306806	1.03567e-16	-0.0448941	5.9136e-16	-0.012198	0.833207	0.000211252	0.000132603	-0.00563364	0.617044	-0.00120053	7.02317e-15	-0.0386655
CAD	1.6799e-18	-0.00776142	0.00101715	0.00432312	0.247054	0.000502866	0.573326	-0.00127413	0.835813	0.00208804	0.99384	0.000163819	1.74488e-23	-0.0259898	4.73276e-11	-0.0128192	0.18676	-0.00152522	0.90026	-0.00129573	0.554953	-0.00168202	0.376157	-0.00106881	1.34327e-23	-0.0416865
VPS54	5.03134e-23	-0.00863875	1.70939e-23	-0.027054	1.82587e-17	-0.0038509	0.0532262	-0.0102756	9.89011e-10	-0.0157971	0.549811	-0.00119297	1.74488e-23	-0.0254685	1.24229e-23	-0.0253446	5.84603e-20	-0.0096169	4.07669e-12	-0.0188217	1.23233e-06	-0.00841481	0.419174	-0.00709506	3.62716e-22	-0.0303966
VPS53	5.16162e-20	-0.00707751	1.70939e-23	-0.0260482	1.71593e-18	-0.00352646	7.16681e-05	-0.0111826	5.99351e-13	-0.0182695	0.41443	-0.000604338	1.74488e-23	-0.0254299	1.87733e-16	-0.0224868	9.88498e-20	-0.00868155	1.75106e-10	-0.0149411	1.44636e-14	-0.0103428	8.55322e-06	-0.013286	2.30698e-22	-0.0315207
UMPS	3.75312e-13	-0.00566423	0.253827	-0.000671226	0.520554	0.000609736	0.916913	0.00174567	0.744096	0.00189474	0.978148	-0.000423456	2.90647e-18	-0.0251831	2.62792e-08	-0.0116436	0.000415482	-0.00147063	0.52281	0.00278164	0.964282	0.000368099	0.902303	0.00039087	1.06363e-20	-0.0445188
UTP23	2.79964e-13	-0.00760554	0.276142	-0.00406575	0.928018	-0.00083536	0.646685	-0.00164217	0.377627	-0.00453961	0.962959	0.000272624	6.17242e-21	-0.0250508	1.53753e-11	-0.0189093	0.00220246	-0.00512975	0.556864	0.00569094	0.211045	0.00756677	0.573277	-0.00529681	1.92894e-21	-0.0331582
PRMT1	8.39722e-15	-0.00527806	1.27437e-16	-0.0231244	4.00647e-08	-0.00325489	0.192302	0.0097052	0.0793375	-0.00277317	0.914954	0.00107536	1.16093e-15	-0.0248497	6.44654e-15	-0.0290912	0.000297099	-0.0033053	6.71446e-10	0.0283907	0.421956	0.00110266	0.416372	0.00407696	3.21314e-16	-0.0340431
VPS35L	9.01525e-19	-0.0092296	3.23313e-07	0.00593697	0.000831262	0.00158335	0.712666	-0.000979364	0.899952	-0.001678	0.675057	-0.000132168	1.37726e-22	-0.0245655	0.000895758	0.00650272	0.0425721	-0.00127954	0.214711	-0.00375261	0.021186	0.000608135	0.0274337	-0.00699074	7.37937e-21	-0.0348624
CIAO2B	5.98273e-22	-0.00788981	7.00842e-21	-0.0228571	0.000129582	-0.00211876	0.986782	-0.0018283	0.0299186	-0.00375951	0.964236	0.00105256	1.74488e-23	-0.0243577	1.24229e-23	-0.0338931	2.38225e-14	-0.00654824	0.193914	-0.0064954	0.196067	-0.00340735	0.0248005	-0.00773718	2.98886e-17	-0.022157
BCS1L	8.83327e-20	-0.00777998	0.000323511	-0.00517763	0.913097	0.000512268	0.000305826	0.0144486	0.783778	0.00308319	0.275127	0.000788402	4.35279e-20	-0.0242722	1.24229e-23	-0.0301734	0.530077	-0.00179708	2.07151e-08	0.0213945	0.197095	0.00587496	0.107669	0.0119479	2.51303e-21	-0.0448303
YKT6	5.03134e-23	-0.00899166	4.86518e-23	-0.0389434	2.17883e-12	-0.00357899	0.396415	-0.00461323	1.21844e-05	-0.0122312	0.970105	0.000904213	8.44822e-20	-0.0223919	1.50223e-22	-0.0347095	2.45013e-14	-0.00750822	0.0991043	-0.00777533	8.35032e-05	-0.00619008	0.151024	-0.00716036	5.45203e-21	-0.0293291
VPS52	7.76179e-13	-0.00838973	3.38778e-12	-0.0227371	1.68203e-08	-0.00297402	0.147783	-0.00951962	0.000465924	-0.0130753	0.560618	-0.000155768	1.81753e-15	-0.0221148	1.90764e-08	-0.0179382	3.93985e-09	-0.00747276	0.397002	-0.00334256	6.6687e-05	-0.00488525	0.867447	-0.00512725	2.63295e-14	-0.0265841
CDIPT	1.02066e-11	-0.00463365	1.70939e-23	-0.029412	7.46364e-08	-0.00168709	0.586216	-0.00164458	0.977378	-0.00204225	0.926423	0.000490916	5.72919e-20	-0.0219235	7.30929e-21	-0.0273116	3.6231e-12	-0.00732609	0.460735	-0.00403903	0.893221	-0.000181407	0.0680543	-0.00166986	1.02594e-18	-0.0274072
CIAO1	2.38775e-14	-0.00692548	3.41721e-17	-0.0211053	5.50964e-06	-0.00177378	0.994435	-0.00358132	0.024377	-0.00672002	0.899466	-0.0004555	5.76171e-20	-0.0215477	1.24229e-23	-0.0358626	0.000120538	-0.00276074	0.374963	-0.00521071	0.355362	-0.000832327	0.693142	-0.00241015	6.74749e-14	-0.0218923
PIK3C3	1.41633e-22	-0.0086057	1.70939e-23	-0.0174693	6.90598e-11	-0.00283772	0.00189155	-0.00994046	0.049121	-0.00692188	0.144208	-0.000979514	1.74488e-23	-0.021084	1.3911e-20	-0.0185391	1.31438e-06	-0.00523285	1.36425e-05	-0.0117503	6.63685e-06	-0.00517012	0.0103174	-0.00858871	1.29559e-22	-0.0276917
MMS19	2.58927e-20	-0.00764668	1.70939e-23	-0.0293524	6.13764e-07	-0.00231831	7.63218e-05	-0.0131047	3.04173e-08	-0.0133482	0.610444	0.000169788	3.91753e-21	-0.0209735	2.54477e-20	-0.0338589	2.37427e-19	-0.00699886	0.559013	-0.00435621	0.00155522	-0.00427181	0.524623	-0.00358592	1.03118e-19	-0.0189544
TKT	5.03134e-23	-0.00833797	4.86518e-23	-0.016487	0.0101954	-0.000919247	0.294638	0.000675455	0.377269	-0.00458135	0.748758	0.000394541	1.74488e-23	-0.0207138	1.24229e-23	-0.0308833	1.14086e-07	-0.00477603	0.442289	0.0046438	0.399156	-0.00168342	0.973146	0.00105578	1.34327e-23	-0.0280753
DYNLL1	2.32076e-15	-0.0056834	1.70939e-23	-0.032715	4.25259e-14	-0.0037564	0.0408147	0.00500539	0.000122582	-0.00781385	0.994403	0.000550634	1.98949e-20	-0.0196904	1.24229e-23	-0.0435308	3.73328e-12	-0.00631794	0.0072958	0.00762657	0.00656503	-0.00434402	0.992399	0.00212303	4.61431e-19	-0.0295977
SBDS	5.03134e-23	-0.00838847	1.70939e-23	-0.0294559	3.15778e-12	-0.00306876	0.579051	-0.00335645	0.304403	-0.00460931	0.799188	0.00190547	2.00625e-22	-0.0186704	1.24229e-23	-0.0351497	1.05791e-13	-0.00714885	0.984625	-0.00345371	0.737755	-0.000983811	0.445501	0.00144265	4.03075e-07	-0.0091095
HGS	5.05586e-08	-0.004929	4.50948e-17	-0.012089	2.13217e-06	-0.00237131	0.0526997	-0.00813886	0.0620859	0.00163861	0.882701	-0.000630023	4.53415e-18	-0.0166602	1.25913e-11	-0.0113273	8.00221e-08	-0.00388077	0.00755868	-0.000383574	0.0524659	-0.00189061	0.826077	-0.00336949	2.475e-19	-0.0225079
UQCRC1	5.13538e-08	-0.00448862	4.55028e-07	-0.00602644	0.183015	-0.000237723	0.500971	0.00256333	0.674767	0.00349208	0.936444	0.00140126	6.61663e-14	-0.0157245	7.97854e-13	-0.0161147	0.365569	-0.001457	0.0339945	0.0128415	0.268028	-0.00420426	0.303275	0.0101111	4.63892e-22	-0.0302223
TUFM	2.97978e-15	-0.00500274	2.88242e-11	-0.00899323	0.940267	-0.000399775	0.559651	0.00540264	0.189921	-0.00554268	0.921603	5.95668e-05	7.23555e-21	-0.0154675	1.19089e-20	-0.0243747	0.262578	-0.00213922	6.177e-05	0.0138475	0.322167	-0.000734028	0.883107	0.00401232	1.34327e-23	-0.0281376
UQCRB	9.98735e-05	-0.00246655	1.39043e-09	-0.00784778	0.847664	-0.000650039	0.865059	0.000594264	0.268701	0.00092032	0.956621	0.00113552	2.23532e-21	-0.015324	3.26985e-14	-0.0185195	0.253877	0.00164534	0.00111846	0.00888475	0.145847	0.00346169	0.849427	0.00652126	9.21288e-19	-0.0256663
GNL3	1.28443e-11	-0.00726556	1.00789e-17	-0.0202955	0.229787	-0.00164341	0.859411	-0.00711455	0.00114007	-0.0119529	0.830838	0.000973539	2.75206e-10	-0.0150209	0.000367704	-0.0126352	4.83125e-07	-0.0072089	0.54615	-0.00923356	0.74578	1.81398e-05	0.97809	-0.00359502	0.000189272	-0.0139648
TMEM251	8.00527e-10	-0.00453439	3.1298e-06	-0.00580334	5.46493e-06	-0.00235476	0.363778	-0.00628201	0.976001	0.00105835	0.943901	-0.000711108	4.38233e-13	-0.0140448	1.09223e-07	-0.00858772	8.44436e-06	-0.0047578	0.0443581	-0.000795839	0.113251	0.000204939	0.422722	-0.000555682	1.93039e-11	-0.0194307
TIMM10	2.21279e-09	-0.00492804	6.38482e-14	-0.0133122	0.87788	-0.000186642	0.971991	-0.0013767	0.045778	-0.002787	0.983393	0.000605591	2.94319e-15	-0.0138449	9.84349e-19	-0.0259857	0.0203109	-0.00316556	0.859715	0.00314483	0.935268	-0.00102909	0.791997	-0.00563063	1.52624e-10	-0.0163313
EFL1	1.5297e-14	-0.00506338	2.38546e-21	-0.0209454	1.72398e-12	-0.00276902	0.0652759	-0.00812742	0.00283365	-0.0082455	0.380194	-0.00127426	5.12966e-20	-0.0131794	4.33101e-22	-0.0275424	1.27985e-08	-0.00514479	0.536141	-0.000543116	0.228195	-0.00204673	0.989799	-0.0014175	0.00680321	-0.00510111
HARS2	1.37514e-07	-0.00344316	1.5467e-09	-0.00978543	0.00818203	-0.00105957	0.0620545	0.00950841	0.357674	-0.000853898	0.998437	0.000756533	1.80675e-13	-0.0106409	1.01209e-21	-0.0256961	4.2336e-05	-0.00369425	0.0243287	0.00936772	0.684482	0.00324832	0.89295	0.00536399	8.20836e-17	-0.0221868
ELP5	0.0181361	-0.00233858	2.74781e-17	-0.0114844	0.00088953	-0.00177506	0.167436	-0.00435998	2.77149e-10	-0.0136889	0.978868	0.00121719	3.04572e-15	-0.0105694	3.63448e-22	-0.0223347	2.43221e-10	-0.00514966	0.565639	-0.00331326	2.62648e-06	-0.00593361	0.0389079	-0.00577474	1.43917e-21	-0.0253287
SUPV3L1	0.0533951	-0.0028219	6.09225e-11	-0.0120325	0.561415	-0.00153363	0.809668	0.00556015	0.990844	-0.00280758	0.901616	0.0010326	3.86245e-07	-0.00915513	3.12589e-10	-0.0163593	0.0370311	-0.00199765	0.00151029	0.0184512	0.989494	0.00026057	0.504165	0.00578435	7.94963e-12	-0.0200108
ACTB	1.36766e-06	-0.0029202	1.10765e-08	-0.0170741	0.972943	-0.000621231	0.236007	0.00972762	0.477938	0.0042136	0.957226	-0.000106161	5.45986e-06	-0.00849448	0.00406701	-0.00698265	0.176671	0.00502702	0.669195	0.00850874	0.0729818	0.00458831	0.234295	0.00397302	0.000263805	-0.00644012
TBL3	5.6456e-10	-0.00651749	0.00612862	0.00255621	0.414512	-0.000851282	0.716115	0.0053288	0.281678	-0.000759171	0.956203	0.000666705	3.36755e-06	-0.0084358	0.00347174	-0.00661378	0.505667	-0.000644232	0.982743	-0.00188308	0.0872401	0.00236657	0.953412	-0.0017641	2.32728e-08	-0.0169486
ELP3	0.0387201	-0.00189315	7.92648e-17	-0.010753	0.731474	-0.000901331	0.0510827	0.00319609	4.06273e-07	-0.00931444	0.371083	-0.000633221	1.78075e-12	-0.00813137	1.24229e-23	-0.0243729	0.0482164	-0.00160441	0.107227	0.00393899	2.79461e-09	-0.00754986	0.654646	-0.00368514	5.10959e-21	-0.0247531
DPM1	2.99392e-08	-0.0037353	1.70939e-23	-0.0183613	2.28296e-05	-0.00207175	0.291505	-0.00660275	0.187206	-0.00620234	0.853109	-0.000986763	3.20202e-10	-0.00803678	1.24229e-23	-0.0213311	0.867599	-0.000628327	0.304832	-0.00363798	0.727214	-0.00155065	0.381467	-0.00645614	0.00393639	-0.00669903
PABPC1	6.05126e-09	-0.00498307	4.29099e-09	-0.0114248	0.0964658	0.000398277	0.421041	0.00294849	0.886387	-0.0033245	0.977687	-0.000146306	2.9603e-05	-0.00776781	1.23865e-07	-0.0128949	0.390588	0.00501199	0.853008	0.00365148	0.0289865	0.00171144	0.000531513	0.00331368	1.6967e-08	-0.0206154
DPH2	6.31341e-12	-0.00327814	2.60905e-16	-0.00866602	0.956705	-0.000263267	0.379313	0.00465851	0.74046	-0.00282563	0.964227	0.000604224	3.3899e-11	-0.00769423	1.6954e-20	-0.0154172	0.362486	0.000288446	9.2201e-05	0.0134154	0.711994	-0.000378626	0.886803	0.00218558	0.0091717	-0.00604004
FNTB	6.00578e-10	-0.00392414	2.29841e-10	-0.010601	0.138545	-0.00152244	0.494235	0.0105232	0.00994652	-0.00639401	0.958032	0.00109204	3.25482e-07	-0.00738978	9.94581e-09	-0.011825	0.239696	-0.00120495	0.235964	0.00915207	0.507018	0.00158781	0.306018	0.00553902	1.09954e-16	-0.0173108
MAP2K7	0.000785999	-0.00163389	0.018922	-0.00311105	0.128891	0.000973699	0.00241647	-0.00876126	0.040107	-0.00718015	0.884585	-0.000155657	3.70215e-12	-0.00733927	7.79323e-05	-0.00673927	0.000197582	0.00345659	1.12227e-05	-0.010172	9.87535e-05	-0.00451677	0.692391	-0.00307907	2.61485e-05	-0.00716717
HNRNPR	0.20142	-0.00132518	1.24713e-13	-0.00781894	0.0752472	-0.000990155	0.841568	-0.0043952	0.479376	0.000624392	0.98501	0.000462655	1.34827e-10	-0.00651528	0.00147091	-0.00326089	0.607378	-0.000729533	0.109848	-0.00153865	0.882424	0.000682756	0.963961	0.00232505	6.64864e-08	-0.00903767
nontargeting_AGTCACAAGTTCTCTACGGG	0.984911	-7.98837e-05	0.490568	0.00130314	0.542304	-0.000791848	0.933302	-0.0017779	0.387537	0.00434242	0.139673	-0.00202298	0.00343804	-0.00638289	0.0084919	-0.00780232	0.94352	2.3553e-05	0.263076	-0.00695145	0.824457	0.0016266	0.957954	-8.07864e-06	0.00736177	-0.00917745
RARS2	0.000642514	-0.00211937	5.32876e-08	-0.00682156	0.284253	-0.000848621	0.112257	0.00407484	0.945079	-0.00179136	0.609405	0.00233391	7.58114e-08	-0.00603692	2.44107e-08	-0.0115089	0.857122	-0.000371676	3.33948e-05	0.00715294	0.663935	0.000466434	0.67661	0.00220956	3.55189e-11	-0.0154615
nontargeting_AAGCATCGAGTTGCCACTCG	0.438718	-0.00102409	0.408666	0.00162667	0.965493	-0.000193741	0.335528	0.00416771	0.773628	0.00103519	0.687122	-0.000574939	0.0101985	-0.00555292	0.155384	-0.00395762	0.200623	-0.00219261	0.372927	0.00505331	0.525483	0.0023528	0.993893	0.000733878	0.144811	-0.00486925
LARP1	0.786732	-0.000830533	4.81929e-07	-0.00644911	0.126535	-0.00107871	0.990171	-0.000500231	0.265308	0.00324309	0.907612	0.000969928	1.2421e-07	-0.00537613	0.16069	-0.00188845	0.876687	0.000349745	0.396672	-0.00471529	0.186304	0.00118776	0.680754	-0.0044457	1.83457e-13	-0.012893
nontargeting_GACACCAGTAATATCGGCTT	0.703325	-0.000583217	0.0245614	-0.00544005	0.921666	-0.000252709	0.360103	-0.00458682	0.913441	-0.000930887	0.578005	0.00125024	0.0167707	-0.00512297	2.42568e-05	-0.0132563	0.239094	-0.00202648	0.92417	0.00125199	0.861055	0.000100878	0.896057	-0.000212565	0.146364	-0.00484574
nontargeting_AAACTAATTCGAGTCAACAT	0.158822	-0.00168527	0.0734687	-0.00445436	0.357861	-0.00102415	0.193637	-0.00730644	0.947728	-0.00077841	0.977275	8.81442e-05	0.018854	-0.00502357	0.873542	0.000511633	0.524352	0.00154453	0.298903	-0.00519339	0.525483	0.00272812	0.966564	0.00132342	0.0120011	-0.00860473
nontargeting_GTGGCTATTAATGCCGAAGG	0.010543	-0.00275978	0.429683	-0.00241315	0.615366	-0.000680417	0.933302	-9.4934e-05	0.63819	0.00290065	0.810482	0.000789589	0.0198949	-0.00499045	0.155384	-0.00394747	0.456684	-0.00131376	0.937869	0.00133687	0.729705	0.00221958	0.776966	-0.00192382	0.0761315	-0.00595718
ALKBH6	0.00401022	-0.00193381	0.28813	-0.00257301	0.781516	0.000475518	0.646964	0.00078632	0.808396	0.000368857	0.919364	0.000511969	6.70074e-06	-0.00481252	0.0252455	-0.00191546	0.253593	0.00150721	0.949029	0.00100644	0.182034	0.000433964	0.494874	0.00463132	0.00075061	-0.0069278
nontargeting_TGGTTCCGCACCGCGAATGA	0.31331	-0.00127495	0.594413	0.000926155	0.392675	0.000947358	0.483755	-0.00515623	0.767707	0.00135639	0.481744	0.00189829	0.0815195	-0.00358639	0.377443	-0.00213219	0.577719	0.00138434	0.317882	-0.00500232	0.812329	0.00150897	0.347282	-0.00529219	0.148567	-0.00481902
AK6	1.82146e-06	-0.00340639	0.013192	0.00391016	0.708807	0.000565755	0.986691	-0.00183645	0.150707	-0.00875288	0.953673	-0.00112956	0.00637626	-0.00332598	2.24351e-11	-0.0139964	0.392533	-0.000140053	0.864889	0.000224183	0.931508	0.000659649	0.109433	-0.0103539	1.34327e-23	-0.0327411
SEC61A1	0.376609	-0.00202631	0.0158683	-0.0112316	0.971837	0.000652009	0.455716	-0.00608188	0.95607	-0.00321288	0.953179	-0.00110954	0.00542113	-0.0031343	0.492057	0.00120683	0.141211	0.00188826	0.854498	0.00952054	0.491887	-0.00108736	0.575385	0.0182827	0.00183961	-0.00647364
PIH1D1	0.00454565	-0.000982759	0.0768688	0.00033355	1.23665e-05	0.0023005	0.020273	0.0049665	0.881581	0.000314426	0.956024	0.001148	1.43912e-07	-0.0031006	0.0107037	-0.00121563	0.000107338	0.00439614	0.591627	0.00575224	0.948576	-0.000429261	0.43372	0.00669719	0.110224	-0.00129993
nontargeting_GTCTTGGCTATGCGCAATCG	0.112751	-0.00184773	0.850097	-0.000948514	0.0578076	-0.00167594	0.0445331	-0.00993468	0.103681	-0.00648689	0.519444	-0.000962115	0.152554	-0.00278368	0.409358	-0.00190802	0.27345	-0.00190709	0.30535	0.0066525	0.849935	-0.000155004	0.80299	-0.00122298	0.235779	-0.00381155
SGTB	0.960841	-0.000348295	0.139242	-0.00327837	0.738969	-0.000786423	0.955395	0.00325036	0.908673	-0.00188468	0.936441	0.000687533	0.106418	-0.00266235	0.0418336	-0.00273078	0.434794	0.000101016	0.61069	0.0039757	0.0707694	0.001731	0.875126	0.0014985	0.0159791	-0.00564125
nontargeting_CCACCACATCGGAGTAGCAT	0.38511	-0.00112147	0.958995	-0.000578492	0.638294	-0.000656312	0.772218	-0.0022521	0.6779	0.00148175	0.810482	0.00061403	0.171559	-0.0026225	0.921869	0.000786113	0.688391	-0.000675349	0.368914	-0.00359289	0.23143	0.00350976	0.956183	0.00145732	0.0492498	-0.00668161
PTPMT1	0.0275216	-0.000768532	0.203569	-0.00337273	0.323042	1.73454e-06	0.775347	0.000226739	0.341865	-0.00462229	0.751577	-0.000243653	0.000704137	-0.00260946	0.74436	-0.000845279	0.0244953	-0.00123283	0.879218	0.00397531	0.00236352	-0.00264467	0.976286	-0.0032299	4.15075e-08	-0.00961321
nontargeting_CGCAGGCGCGCGATTCAGAG	0.977469	1.2904e-05	0.843172	9.81207e-05	0.71406	0.000360565	0.00884977	0.00866116	0.280093	0.00364634	0.478836	-0.000832935	0.179925	-0.00255019	0.697298	-0.000361847	0.94352	2.14801e-05	0.982166	0.000575467	0.0751765	0.00463943	0.35712	0.0061472	0.47829	-0.002061
nontargeting_CTGCATTAAACGTTCAGTAA	0.76587	0.000408378	0.442201	-0.00235843	0.449598	0.000814431	0.726669	-0.00311882	0.739485	0.00118186	0.905444	-6.85378e-06	0.208906	-0.00233714	0.624831	0.00318275	0.794379	0.000798942	0.775279	-0.000906971	0.861055	0.00112321	0.665341	0.00401512	0.640944	-0.00116658
nontargeting_TCTGCGCTCATACCTACTAC	0.56072	0.000780691	0.579355	0.000966308	0.615366	-0.0006757	0.685911	-0.00419914	0.253906	-0.00685248	0.837115	0.000629959	0.219719	-0.00225077	0.847399	0.00201693	0.231193	0.00256937	0.581642	0.00523098	0.390366	-0.00317721	0.0726414	-0.0109624	0.38341	-0.00268607
nontargeting_TCGGAGAGGTAATGCGATTG	0.413932	0.00108768	0.781887	-0.00121109	0.292541	-0.0011363	0.297166	0.00358538	0.00427573	0.0085295	0.903014	-5.47727e-05	0.226429	-0.00219655	0.803146	0.00221596	0.111355	-0.00270163	0.000149583	0.0163913	0.452507	0.00261102	0.953417	0.00148656	0.985523	0.000780489
MAP2K4	0.441632	-0.000583286	0.7868	-0.00221802	0.663213	-0.000790395	0.000485051	-0.00579813	0.495748	-0.00375335	0.673736	0.000600701	0.1359	-0.00192576	0.0111188	-0.00397825	0.538631	-0.000300202	3.04538e-05	-0.00796321	0.00211997	-0.00273626	0.784865	-0.00303903	0.83307	-0.00100451
SPCS3	0.452926	0.000226953	3.92593e-05	-0.00606232	0.554242	0.000777041	0.757341	-0.000417638	0.0194121	-0.00584698	0.958613	0.000289733	0.0351456	-0.001838	0.260054	-0.00301607	0.5924	0.00276677	0.720825	0.00365083	0.927667	-0.000685294	0.101543	-0.00555624	0.0259962	0.00047931
UBAP2L	0.334629	-0.00089575	0.0361165	-0.00398099	0.0728374	-0.000637505	0.37876	0.00427189	0.127061	0.0043894	0.425868	0.00202845	0.433696	-0.00176831	3.37215e-12	-0.0114076	0.250805	-0.00158486	0.496523	0.00564348	0.715282	0.000688185	0.187705	0.00457927	0.0455882	-0.00363137
nontargeting_AAGCGAGGGATTCGTGCGAA	0.895927	0.000163381	0.0122806	0.00526438	0.67225	-0.000603824	0.657885	-0.00288351	0.916277	0.000193129	0.858254	0.000472867	0.325841	-0.00160282	0.051802	0.00827079	0.475042	0.00170124	0.864524	-0.00027594	0.618189	0.00200694	0.413744	0.00564933	0.666186	-0.00100872
PGS1	0.766756	-0.00111061	0.702122	0.00141504	0.97993	-0.000304785	0.863162	-0.00262632	0.441881	-0.00544525	0.957652	-2.96966e-05	0.0263945	-0.00146618	0.0189513	-0.00133079	0.29886	0.000292052	0.397196	0.00549052	0.576103	-0.00346709	0.34373	0.00340725	1.77339e-05	-0.00908148
UBL4A	0.7532	-0.00118086	0.607274	0.0019408	0.0776217	0.00155299	0.323723	-0.000424367	0.797252	-0.00334747	0.976958	0.000345823	0.0150346	-0.00107803	0.717579	-0.0016081	0.00579344	0.00390548	0.723379	0.00363596	0.845312	0.00117527	0.962104	-0.000802465	0.143148	-0.0020706
nontargeting_TAATAGCAACCTGACGACGT	0.460518	0.0010018	0.559579	-0.00192388	0.941306	2.52917e-06	0.956751	-0.000503154	0.495402	0.00239982	0.858322	-0.000118636	0.547588	-0.000545694	0.74829	0.00250447	0.327733	0.0021713	0.427939	0.00460794	0.471614	-0.00133383	0.921216	-4.40854e-07	0.90031	0.000281604
NUP155	0.3952	-0.000155937	0.00517086	0.00595741	0.659661	-5.90584e-05	0.821608	-0.000201856	0.26814	-0.00284632	0.8328	0.00193445	0.68343	-0.000138875	0.000480685	0.0101326	0.64378	0.00155618	0.196891	0.0056254	0.0191813	0.00236698	0.977483	-9.99304e-05	0.0491534	-0.00119415
nontargeting_GAAAGGCTATAAAACCGACG	0.971697	-0.000119264	0.6103	-0.00175019	0.178669	-0.00133137	0.988628	-0.000803079	0.933995	0.000190963	0.746836	-0.000508717	0.656524	-0.000109851	0.479421	0.00395472	0.814863	-0.000358919	0.473721	0.00500992	0.264078	-0.00265438	0.189514	0.00948237	0.612569	-0.00130071
EEF1G	0.885445	0.000366079	0.0441962	-0.00386218	0.0161172	0.000315207	0.652492	-0.00750513	0.64949	-0.00550256	0.235451	-0.000793104	0.319448	-9.94737e-05	0.0256423	-0.00629132	0.115883	-0.000173428	0.902194	-0.000524586	0.108818	-0.00392138	0.627827	-0.00916043	2.80382e-07	-0.0106505
OPA1	0.966559	-0.00018569	0.356558	-0.00144198	0.0020526	-0.000942681	0.746948	0.0031934	0.756021	-0.0029487	0.989284	0.000767557	0.0210444	0.000261404	0.0769093	-0.00264478	0.000837209	-0.00278437	0.00878348	0.0120982	0.837235	-0.000461612	0.343536	-0.00105731	0.000584188	-0.0065054
PNPLA3	0.112105	-0.00101025	0.0357509	0.00233658	0.940781	-0.000422473	0.955394	-0.000803156	0.942002	-0.00125463	0.907872	0.00191861	0.590786	0.000377118	0.0139879	0.00723266	0.420515	0.000779522	0.383503	0.000259289	0.616847	0.00138323	0.499285	-0.00118683	0.867647	-0.000785516
EIF4G1	0.000206728	-0.000476806	7.79681e-11	-0.00637902	0.00124405	9.46966e-05	0.922562	-0.00311054	0.713341	-0.000815754	0.748014	0.000320843	2.44976e-06	0.000436463	1.16543e-14	-0.00882287	0.00573349	-5.26286e-06	0.524265	-0.00339361	0.00130571	0.00523438	0.23094	-0.00678311	1.30435e-16	-0.0133549
SYNCRIP	0.131893	-0.000632175	4.17585e-05	-0.00538952	0.464447	-0.00045532	0.737624	-0.000403301	0.914425	-9.07945e-05	0.875862	0.000880512	0.704363	0.000550696	0.00167138	-0.00117929	0.483671	0.00102749	0.704366	-0.00198514	0.713856	-0.000206207	0.971118	-0.00295865	0.00228175	-0.00414145
nontargeting_TGATCGTAGGGAGCATCGGT	0.124935	-0.00181603	0.323061	0.00196244	0.521857	0.000699652	0.970016	-0.00058486	0.808789	-0.00202	0.795709	0.000782403	0.858176	0.000641287	0.013616	-0.00724565	0.755016	0.000892699	0.0675498	-0.00900599	0.0171215	-0.00648118	0.634081	-0.00352362	0.38341	0.00442908
nontargeting_CAGTAAGCGGATCCCCACTT	0.536286	-0.000856846	0.534964	-0.00203983	0.749191	0.000329362	0.460102	-0.00394777	0.115139	-0.0056932	0.833365	-0.000172496	0.863983	0.000663485	0.0542968	-0.00554715	0.491304	-0.00123219	0.110572	-0.00612652	0.692359	0.00176643	0.957954	0.000383829	0.90031	0.000295558
DUSP10	0.768706	-0.000112265	0.0740737	0.000864756	0.508748	0.000480987	0.386309	-0.00263976	0.71673	0.0006123	0.843632	0.000776132	0.366281	0.000753048	0.164242	0.00394085	0.0422019	0.00265451	0.88887	-0.00056691	0.378106	-0.00134888	0.347131	-0.0018629	0.0323257	0.00297317
nontargeting_CTATTTATGGCCATAACCGG	0.512364	0.000886818	0.307596	0.00203859	0.836186	-0.000380546	0.372962	0.00298129	0.131286	0.00492737	0.795104	0.000694551	0.949605	0.00100472	0.536449	0.00364435	0.887305	0.000524159	0.906676	0.00136536	0.932283	0.000359386	0.99741	0.000874472	0.579411	-0.00149444
ALKBH1	0.447203	-0.000230479	0.203385	-0.00259445	0.809486	-0.00101344	0.665482	-0.00275515	0.920849	-0.00117671	0.93743	0.00023982	0.508768	0.00100754	0.0962097	-0.00176387	0.162636	0.00302551	0.847769	0.00310899	0.0610286	-0.00376718	0.997627	0.00178966	0.00278237	-0.00135008
TRMT61A	0.00777813	0.000645135	6.17471e-10	0.00695126	0.474367	0.000378275	0.0969399	-0.00899507	0.938713	-0.000435245	0.257018	0.00226322	0.272246	0.00119387	1.49115e-10	0.0156527	0.057595	-0.00134493	0.376725	-0.00365498	0.192924	0.000772335	0.37243	-0.0082152	2.96503e-05	-0.00748029
nontargeting_ATGATTACGCCTATAAACAG	0.666042	0.000590522	0.682797	-0.00150976	0.916174	3.08323e-05	0.268142	0.00378736	0.978798	-0.000206131	0.702098	-0.000426239	0.947609	0.00135837	0.263028	0.00540875	0.899052	-0.000107464	0.600752	-0.00206711	0.861055	9.85893e-05	0.863036	0.00222759	0.511993	0.00359513
nontargeting_ACTTAAAGCCATTCCGATGG	0.971697	-0.000102159	0.861191	1.41342e-05	0.597157	-0.000697335	0.756489	-0.0023885	0.767027	-0.00179549	0.583798	-0.000666826	0.947609	0.0013772	0.554509	0.00354329	0.27273	0.00239166	0.466754	-0.00291901	0.888189	0.000988716	0.76698	0.00290166	0.712498	0.00246535
nontargeting_AATACCAAGTGATGCATACG	0.181602	0.00177624	0.943566	-0.000637313	0.250735	0.00127169	0.965308	-0.000559709	0.358979	-0.00379067	0.671693	0.00100612	0.939448	0.00142187	0.624831	0.00316751	0.583228	0.00135423	0.787603	0.00209163	0.372083	-0.00169362	0.956971	0.00138995	0.757458	-0.000499713
nontargeting_GCTACCAGCTGGTATCCGTA	0.776624	-0.000448145	0.932099	-0.000682361	0.71406	-0.000569814	0.726669	-0.00256434	0.63819	-0.00241684	0.822798	0.000582085	0.897469	0.00157551	0.0650913	0.00791159	0.555103	0.00145461	0.450679	0.00446171	0.711888	0.00171572	0.413487	-0.0037822	0.915599	0.00136532
nontargeting_GCTCGCCAGTTGGTTATCCA	0.512364	0.000894601	0.925272	-0.000182426	0.325385	-0.00107359	0.246409	-0.00670312	0.88162	-0.00132485	0.61779	0.00123395	0.850757	0.00175616	0.473004	-0.00155058	0.726075	-0.000565948	0.0633657	-0.00696635	0.540478	0.00227516	0.472715	-0.00383074	0.837789	-3.73621e-05
nontargeting_AACCCTGCTAAATACCACGT	0.175454	0.00179964	0.974818	-0.000526658	0.753082	-0.000503982	0.160079	-0.00618827	0.158057	-0.00524146	0.277562	0.0020077	0.814472	0.00186617	0.400914	0.00441538	0.446563	-0.00134901	0.137666	0.00737505	0.779128	0.0015105	0.80299	0.00262707	0.922753	0.00130067
ALKBH3	0.00914842	-0.00161312	0.513231	-0.00372986	0.484252	-0.000966119	0.654408	-0.000323259	0.851734	0.00345521	0.801756	-0.00101427	0.403554	0.00195246	0.375098	-0.000827089	0.438203	-0.000488721	0.83811	0.00616551	0.138478	-0.00103525	0.964643	0.000698414	0.262273	0.00333234
nontargeting_TAAGCTACACCAGCAACCGA	0.834143	0.000298323	0.572976	0.00100011	0.82947	0.000190735	0.346573	0.00322042	0.922348	0.000117931	0.583798	-0.000673635	0.719243	0.00221128	0.531474	0.0036719	0.367758	-0.00157243	0.575535	-0.00225655	0.208751	0.0035936	0.583617	0.00439061	0.394698	0.00434722
nontargeting_ATACATGTGAGGTCGATCGA	0.410736	-0.00109118	0.911528	-0.000132696	0.178669	-0.00134333	0.578468	0.00199198	0.957974	-0.000635799	0.187107	0.00230515	0.687574	0.00233679	0.694418	0.00280751	0.577719	-0.000985652	0.937869	0.000144008	0.15681	-0.00263271	0.832367	-0.000704946	0.814102	-0.000154077
PPP2R2A	0.420603	0.000686758	0.000503427	0.00349022	1.26148e-16	0.00608306	0.959398	4.39637e-05	0.368358	0.00141653	0.64749	0.00152127	0.0449212	0.00237542	8.79825e-06	0.00778759	9.94983e-23	0.0248777	0.122666	-0.00406235	0.981992	0.00140638	0.986153	-0.00018499	0.0738729	0.00153707
PGGT1B	0.000604346	-0.00196383	1.7763e-06	0.00808325	0.39075	0.00258684	0.672646	0.00568799	0.629524	0.00274548	0.580226	0.00260388	0.460995	0.00241941	1.35609e-08	0.0218275	2.27164e-07	0.00839422	0.504922	-0.00226016	0.749681	-0.00118859	0.269159	0.0039176	0.248649	-0.00107622
nontargeting_ATCCTGACTGTAGACGATTG	0.803773	0.000343685	0.545788	0.00109824	0.736993	-0.000531978	0.904646	-0.00015504	0.91796	0.000143353	0.810482	0.000613676	0.652813	0.00249483	0.550807	0.00358429	0.904374	0.000465774	0.73331	0.00252769	0.578734	0.00215432	0.867992	0.00217417	0.946575	0.00116233
nontargeting_ATTCAAATTATGGAACCGCG	0.614217	0.000701988	0.868155	-0.000887041	0.615366	-0.000692353	0.85583	-0.00222755	0.634684	-0.00268231	0.982843	0.000179368	0.647282	0.0025203	0.987974	0.00113435	0.80298	0.000773009	0.18665	-0.00639032	0.538617	0.00263654	0.439801	0.0063712	0.672674	0.00267917
nontargeting_AACATAATAGAGCTCCGCAC	0.857378	0.000238852	0.862406	-0.000906895	0.653419	-0.000630708	0.638989	0.00162145	0.830991	-0.00144902	0.15887	0.00244944	0.602224	0.00268831	0.648458	-0.000608719	0.965452	9.30343e-05	0.001077	0.0135626	0.739676	0.00161998	0.480495	-0.00326914	0.627019	0.00296893
CFL1	0.0188393	-0.00132374	0.21292	-0.00046671	0.00344417	0.000578127	0.560019	0.00158168	0.944466	0.000389515	0.991819	-0.000895108	0.560022	0.00269091	0.00307306	-0.00656653	0.0542993	-0.00172241	0.938641	-0.000827164	0.560271	-0.00378241	0.984397	-0.000737054	4.68342e-13	-0.0183138
nontargeting_GACGCGTGAGTAATCCTATG	0.885026	0.000180212	0.783479	0.000283633	0.82947	-0.000411933	0.780812	-0.00253833	0.850855	0.000846819	0.882916	-0.000133056	0.602224	0.00269191	0.697298	-0.00035498	0.34173	0.0021168	0.937869	7.5724e-05	0.0975843	-0.00355935	0.988991	0.000650117	0.985523	0.000932445
nontargeting_GTAGTGTGTTCAGTTTACGC	0.33497	-0.00124368	0.700627	-0.0014443	0.521857	0.000696466	0.857141	0.000429399	0.0839346	-0.00718993	0.0786745	-0.00183023	0.527212	0.00304266	0.293075	-0.00267273	0.982687	0.000155515	0.411929	0.0055274	0.01795	-0.00579313	0.0302028	-0.0108531	0.694903	0.00256512
ZFYVE27	0.174704	-0.00121109	0.0118385	0.00480283	0.186537	0.00118845	0.895398	0.00152132	0.717631	-0.00202371	0.905147	-0.000788222	0.146949	0.00319799	0.238595	0.00459467	3.20203e-09	0.0105645	7.18657e-05	0.0167893	0.971033	0.000316372	0.933944	-3.65127e-05	0.199683	0.00236311
nontargeting_AAGTCACCGTGTACCGTGAG	0.639593	0.000648548	0.737202	-0.00135053	0.292051	0.0011639	0.469627	-0.00391428	0.886156	0.000412122	0.858322	-0.000123461	0.459908	0.00334588	0.716106	-0.00024525	0.514478	0.00158246	0.680514	0.00294657	0.0751765	-0.00335023	0.958809	0.00129207	0.676897	0.00266457
nontargeting_CAATATCCAGTCAGCACGAT	0.550835	-0.000835462	0.636395	0.000780136	0.991751	-0.000101122	0.958266	-0.00113175	0.506438	0.00235464	0.842052	-0.000129111	0.436191	0.00344461	0.457891	0.00406547	0.859301	-0.000235587	0.317882	-0.00401171	0.772095	0.00152791	0.821736	0.00251612	0.982475	0.000761012
NSF	0.815444	0.000226937	0.0870164	-0.00177669	0.843833	0.000457607	0.500393	-0.0100425	0.598368	-0.00235759	0.703221	0.001655	0.5929	0.00421686	0.980495	0.00258112	0.00808354	-0.00248662	0.362163	0.00915635	0.831897	-3.48749e-05	0.957193	-0.00066742	0.30545	0.00233504
nontargeting_GATGGTACAGGATTCGACAG	0.38511	-0.00113035	0.868155	-0.000879958	0.344289	0.0010424	0.772218	0.000652259	0.777209	0.00100914	0.702098	0.000864731	0.249235	0.00448987	0.981022	0.00129434	0.491304	-0.00122158	0.229838	-0.00473822	0.801952	0.00140341	0.99741	0.000863708	0.286539	0.0051866
ROCK2	0.0261521	0.00234587	0.000493524	0.0033587	0.342539	0.000866371	0.96057	0.00172426	0.0169918	-0.00705375	0.998462	0.000443152	0.000241007	0.00471512	9.34475e-12	0.0129958	9.6648e-14	0.00742623	0.773123	0.000885811	0.593281	-0.00181728	0.962027	0.000808815	3.62262e-08	0.012008
PIGA	0.0479851	0.00166282	0.0814586	0.00124034	0.109791	0.00180967	0.902468	-0.00371554	0.378021	0.00156195	0.995445	1.71364e-05	0.064234	0.00474514	0.0047019	0.00575547	4.18354e-10	0.008186	0.589399	-0.00128768	0.990477	0.00159665	0.916788	0.00149025	0.000487171	0.00848188
nontargeting_TCTTCCTGGATTGCTAAACG	0.109266	0.00210853	0.153726	-0.00373737	0.71406	0.000358584	0.0292118	0.00739735	0.638094	0.00171529	0.905444	-3.11983e-06	0.17848	0.00502132	0.400914	0.00441136	0.653261	0.00115496	0.0719224	0.00856259	0.615076	0.00202473	0.0346285	0.0105175	0.100362	0.00744156
nontargeting_TTTCACCTATACGTTCCACG	0.895927	0.000171887	0.783479	0.000306194	0.916174	4.1665e-05	0.426266	-0.00520707	0.183581	0.00536525	0.375332	-0.00120621	0.159894	0.00518194	0.37948	0.00457536	0.483758	0.0016675	0.543513	-0.00283077	0.00866041	0.00767263	0.674871	-0.00237967	0.148567	0.00669909
nontargeting_TTTGATCATAGGTTACCGAA	0.583387	-0.00079147	0.154639	0.00290117	0.836186	0.000163791	0.726669	-0.00292688	0.892445	0.000364236	0.671693	-0.000523107	0.153847	0.00521853	0.803146	0.0022181	0.848768	0.000650222	0.952135	0.000279182	0.172563	-0.00252017	0.893301	-0.000240164	0.495408	0.00369242
DUSP1	1.30063e-05	0.00300348	0.401246	-0.00120692	0.351671	0.000977739	0.304843	0.00147268	0.272178	-0.00133326	0.986897	0.000218687	4.73979e-07	0.00525196	0.149434	0.00419908	0.173284	0.00147046	0.04594	0.00380891	0.731611	0.00121145	0.805498	0.00384346	0.00433766	0.00213234
nontargeting_GCTAAGTACGCCCTCGAGTG	0.844771	0.000257866	0.981913	-0.000507951	0.7641	0.000289306	0.250217	-0.00532516	0.502332	-0.00306468	0.825027	-0.000180113	0.132979	0.00543184	0.246139	-0.00304765	0.54312	0.00150359	0.145107	0.00726961	0.59084	0.00210022	0.055286	-0.0075346	0.230836	0.00565886
TRMT6	6.55629e-05	0.00272899	1.70939e-23	0.0222503	0.0106731	0.00162808	0.384473	0.00236255	0.73416	0.000672632	0.0805697	-0.00040941	0.00365384	0.00552236	1.24229e-23	0.033135	0.986529	0.000638882	0.316092	-0.000876351	0.632742	0.000836639	0.480959	-0.00239756	8.99035e-08	-0.00833559
nontargeting_AATACATTGTCCGACCGATG	0.991574	-6.89478e-05	0.539521	0.00112163	0.449598	0.000825198	0.246409	0.00395914	0.994901	-0.000378222	0.902406	0.000392217	0.124228	0.00552252	0.86966	0.000496831	0.840724	0.000676478	0.92417	4.15582e-05	0.535532	-0.00113393	0.99741	0.000840012	0.392073	0.00436063
nontargeting_GATATTACTCAATAACGGAC	0.252844	0.00151646	0.289629	-0.00298447	0.210531	0.00138549	0.519566	0.00260715	0.988638	-0.000486837	0.957267	0.000238621	0.105836	0.00573065	0.279503	0.00528095	0.322648	-0.00172721	0.00701494	-0.00953163	0.195156	-0.00238988	0.402052	0.00574454	0.218043	0.00581019
CSDE1	0.00497858	0.00189857	5.33503e-08	0.00170617	0.953027	1.43142e-05	0.754508	-0.000837382	0.318392	0.000652204	0.989976	0.000397703	3.88817e-08	0.00581	3.71203e-10	0.00709989	0.399941	0.00162755	0.107674	0.00791941	0.285168	0.0049515	0.664383	0.00432496	1.83153e-14	0.0219787
LRRC8A	0.419813	0.00102019	0.0276741	0.00188937	0.835284	0.0005411	0.365363	0.00090399	0.268285	-0.00512414	0.98189	3.47604e-06	0.0470308	0.00618518	0.892101	0.00470042	0.036039	0.0027821	0.688433	-0.00169426	0.812639	0.00267338	0.938767	-0.00178156	0.0119068	0.00799229
ELF2	6.64611e-06	0.00261215	6.65774e-12	0.0130131	0.0760291	0.00178613	0.0212547	0.00595868	0.0104168	-0.00160462	0.99365	0.000293904	7.62393e-07	0.00631135	8.73751e-09	0.0190351	3.55692e-06	0.00546281	0.0131518	0.00942996	0.106728	0.00384594	0.77518	0.00562876	0.000141304	0.00786064
LY6E	0.881614	0.000691744	6.87018e-07	0.00566686	2.1855e-06	0.00291885	0.491173	-0.00683909	0.278495	-0.00368573	0.953779	0.000525885	0.0547579	0.00639961	2.83789e-10	0.0198171	1.018e-18	0.012352	0.180515	-0.00476938	0.710479	-0.000101075	0.845158	-0.000869878	0.00130447	0.00869643
SUPT20H	3.24387e-09	0.00219633	0.00516322	0.00094132	1.23004e-09	0.00434024	0.246457	0.00231093	0.854071	0.00220828	0.0964933	0.00208815	1.02487e-11	0.00714348	0.0335498	0.00508746	4.43197e-12	0.0129652	4.25638e-07	0.017048	0.0468827	0.00272769	0.126634	0.00631862	2.03867e-11	0.01299
SEC63	0.0398815	0.00211613	2.87665e-16	-0.0074327	0.624966	0.000650118	0.897909	-0.00442316	0.697294	-0.0017163	0.931517	0.000838872	2.36468e-12	0.00729069	3.85414e-08	-0.00765589	0.130133	-0.000595623	0.0569725	-0.00376536	0.112855	0.000548378	0.635538	-0.00247871	8.22806e-06	0.00457938
SRPK1	0.0079207	0.0020662	1.09505e-09	-0.00849794	0.900682	0.000195962	0.534664	-0.00689184	0.422121	0.000626218	0.952542	-0.000525626	4.06839e-05	0.00734071	1.53184e-14	-0.0131207	0.332303	0.00167794	0.902455	-0.00115115	0.473714	-0.00180453	0.997119	0.00151644	1.06676e-22	0.0283241
EP400	0.00069389	0.00300368	0.177607	0.00380287	0.103615	0.00170913	0.0657552	0.00910694	0.00196153	0.00807389	0.202292	0.00338434	0.00030625	0.00781896	0.440833	0.00552225	1.54771e-12	0.00837751	0.0508234	0.0089442	0.244498	0.00480625	0.741	0.00483829	1.27142e-06	0.0123196
RPAP3	4.69034e-08	0.00456964	5.31493e-18	0.0135158	1.22953e-08	0.00420145	0.188815	0.00604888	0.964943	3.7574e-05	0.90548	-0.000670084	0.000356294	0.00899813	3.99403e-17	0.0242071	3.70129e-10	0.00851207	0.664691	0.00666625	0.280856	0.00213947	0.236169	0.00597451	1.02639e-05	0.0123349
STRAP	3.36235e-11	0.00454725	1.09413e-06	-0.00233874	0.14239	-0.000590696	0.559399	0.00357538	0.000108971	0.00604142	0.227685	0.00199425	1.52927e-08	0.00925878	1.14038e-08	-0.00624628	0.0392978	0.000361464	0.0250661	0.00727613	9.87937e-09	0.0074838	0.267435	0.00703334	1.70768e-21	0.0390853
KDSR	1.04662e-06	0.00310303	5.64948e-10	0.00575364	0.53528	0.000350178	0.159824	-0.00473342	3.97187e-08	-0.00984168	0.750569	-0.000145986	5.77801e-11	0.00971971	0.00182067	0.00714146	0.236459	0.000161592	0.971841	0.00150306	3.88092e-10	-0.00770633	0.418822	-0.00270372	9.79298e-06	0.00932201
PIGU	1.38512e-07	0.00427046	1.30176e-21	0.0114186	5.42983e-07	0.00318624	0.256652	0.00590268	0.139643	0.0023848	0.962855	0.000784368	3.40789e-10	0.0100039	3.61838e-10	0.0122673	3.01092e-20	0.0115128	0.216522	0.00284473	0.441229	0.00318995	0.472972	0.0053178	2.20426e-11	0.0148068
PIGX	0.080999	0.00293578	4.03902e-06	0.00628266	0.000202926	0.00313899	0.866592	-0.00332973	0.335488	-0.00270458	0.983647	1.36218e-05	7.42226e-10	0.011042	0.000423217	0.00820154	2.03023e-17	0.0151426	0.988975	-0.00135239	0.782587	0.000264607	0.993705	0.00187431	5.51658e-08	0.0156524
TAF5L	3.65417e-07	0.00395093	5.78362e-12	-0.0100337	1.69451e-06	0.00293242	0.244437	0.00542386	0.00420121	0.00273711	0.919686	0.00058425	1.21745e-14	0.0130437	0.000104458	-0.00661387	2.77269e-22	0.0138604	5.72697e-10	0.0199737	0.14807	0.0032011	0.118019	0.00776146	9.70178e-15	0.0163944
PIGV	7.47616e-13	0.00477757	2.30247e-19	0.010019	2.31672e-15	0.00447346	0.531341	-0.00153763	0.0836674	0.00500565	0.907435	0.00117334	1.03589e-16	0.0136563	4.38202e-18	0.015582	9.94983e-23	0.0161635	0.110675	0.00852612	0.0246431	0.0044247	0.0530068	0.00876728	8.20492e-18	0.0211997
PPP2R3C	1.84829e-07	0.00438139	1.13444e-05	0.00382181	0.0178636	0.00123577	0.195816	0.00566649	0.0103424	-0.0041613	0.941729	-0.000299906	6.199e-12	0.0139139	0.0236062	0.00740825	4.24991e-10	0.00543359	0.000284284	0.0110974	0.933921	0.000104035	0.889314	0.00115627	3.09564e-06	0.0113745
VPS26C	3.43171e-07	0.003323	9.20164e-21	0.0116531	0.0243618	0.000617512	0.418514	0.0031232	0.382417	0.00163366	0.870319	-0.000405903	4.74754e-17	0.0147433	1.38003e-09	0.0123729	0.481233	-0.00153645	0.680419	0.00533896	0.744615	0.00136491	0.959102	0.00359626	2.96002e-08	0.0130836
WDR44	2.15561e-10	0.0068728	1.43328e-09	0.00763147	0.00696316	0.0012915	0.993175	-0.000149676	0.179859	-0.00482088	0.981969	-0.000408449	2.66712e-12	0.0169599	3.28156e-11	0.00948514	2.96428e-09	0.00702881	0.971637	-0.000458926	0.816359	0.000671085	0.527229	-0.00287647	7.3204e-12	0.0199706
SNX27	4.19336e-12	0.0042984	4.72328e-16	0.0121207	5.67033e-20	0.00539387	0.015549	-0.00641906	0.699177	-0.00112202	0.643487	-0.00102297	2.09354e-21	0.0172257	1.33279e-15	0.0159131	9.94983e-23	0.0149086	0.017276	-0.00499398	0.00111957	-0.0022573	0.901101	-0.00233905	2.05478e-22	0.0250713
RSU1	9.13634e-11	0.00647083	1.06864e-18	0.0172019	8.18823e-06	0.00277645	0.0648975	-0.0059933	0.255607	0.00559971	0.900561	0.000660786	1.89812e-12	0.0176498	1.83351e-18	0.0285429	1.80221e-10	0.00735085	0.817269	9.6537e-05	0.208391	9.66987e-05	0.99354	0.000261474	1.65648e-08	0.0145579
MYH9	5.03861e-22	0.0102174	7.60841e-22	0.0197481	5.14293e-07	0.00313945	0.39362	0.00688404	0.051214	-0.00787499	0.286627	0.00245644	1.37564e-17	0.0192246	1.24229e-23	0.0359924	9.94983e-23	0.0186101	0.008611	0.012156	4.22798e-06	-0.00710711	0.809064	0.00613089	5.31175e-20	0.0301244
PPCS	5.48042e-16	0.00593452	1.70939e-23	0.0261757	1.19492e-18	0.0076351	0.900726	-0.000378836	0.410189	0.000871577	0.967989	0.0010426	1.85196e-18	0.0199046	1.24229e-23	0.031073	9.94983e-23	0.0189869	0.220811	-0.00163239	0.167316	-0.00101019	0.104791	0.00281914	2.3339e-16	0.0247842
PI4KB	5.8248e-13	0.00429202	1.88563e-18	0.0146529	4.42118e-07	0.00144804	0.0405299	-0.00419132	0.590194	-0.00477929	0.525734	-0.000166554	4.73499e-18	0.022008	5.89834e-13	0.0151934	1.71038e-15	0.0104358	0.511396	-0.00380488	0.000738425	-0.00550666	0.00450277	-0.00646969	2.21578e-11	0.0208247
COP1	1.0225e-11	0.00931398	1.70494e-22	0.0188584	7.51799e-10	0.00521752	2.50511e-12	0.0155688	0.143696	0.00289362	0.000114504	0.00448708	9.41827e-17	0.022631	2.85309e-18	0.0259597	4.60101e-13	0.00929259	1.41656e-16	0.0328529	0.197972	0.00380659	5.3517e-12	0.0253093	6.48914e-19	0.0376207
SEC62	3.25521e-13	0.00664837	1.70494e-22	0.0225062	1.09768e-15	0.00623029	0.872599	-0.00105842	0.912787	0.00114399	0.988312	-7.01681e-05	1.74488e-23	0.0231928	1.42557e-21	0.0322532	7.1185e-21	0.012722	0.929741	0.00248201	0.508025	0.00212661	0.5405	-0.00418474	5.6588e-17	0.0233692
TELO2	4.50084e-16	0.0146188	2.58365e-12	0.0149796	5.60178e-17	0.00927966	0.0878684	0.0122731	0.0752571	0.000116311	0.58041	0.00143828	1.34642e-16	0.0233279	3.17957e-15	0.0286864	2.3783e-20	0.0201564	0.026796	0.0142897	0.560432	3.57865e-05	0.607732	0.000910892	0.000365292	0.00532551
HSP90B1	2.34151e-07	0.00527804	4.26448e-15	0.0253993	3.63372e-09	0.00642245	0.000280333	0.0128918	0.000315842	0.0126935	0.0951881	0.00317659	7.32163e-13	0.0239872	1.35737e-17	0.0453572	2.36614e-08	0.0115425	1.10751e-05	0.0164212	0.000929048	0.00749428	3.9253e-05	0.0156532	1.14468e-06	0.0115349
VCL	1.67118e-11	0.00749561	1.70939e-23	0.0169444	8.2371e-13	0.00489902	0.905811	-0.00304452	0.359129	-0.00181685	0.960975	0.000790317	1.08964e-22	0.0252399	5.20786e-17	0.0292247	1.16568e-16	0.00957924	0.809945	-0.00017629	0.445052	-0.000359878	0.99527	-0.000821604	1.24523e-18	0.0216635
RAPGEF1	3.11e-08	0.00789705	4.56886e-10	0.0286918	2.48916e-11	0.00703849	0.715133	0.00198129	0.0199866	0.00501933	0.739214	0.00158971	1.12362e-14	0.0257598	9.57607e-13	0.0444059	6.61568e-11	0.0176083	0.0179282	0.00977528	1.156e-07	0.0091389	0.113718	0.00112729	4.27464e-14	0.0242522
FERMT2	4.08689e-17	0.0113924	2.70476e-17	0.0225754	1.44427e-13	0.0062884	8.93029e-05	0.0193025	7.03183e-13	0.0253815	0.584819	0.00275825	2.65098e-19	0.0312393	2.29833e-18	0.039776	3.95784e-17	0.010814	0.0228852	0.0136292	4.93919e-08	0.00746309	0.121138	0.0101938	2.03476e-20	0.0297302
MESD	2.04745e-13	0.0113724	6.2614e-14	0.0326547	2.71591e-11	0.00772076	0.0992881	0.00768516	2.74307e-10	0.0148671	0.0539395	0.00359433	3.68426e-13	0.0330413	4.16022e-16	0.046358	5.72639e-16	0.0151891	0.0584139	0.0105949	6.79126e-06	0.00805601	0.0163105	0.0103772	1.70347e-09	0.032099
